# A transcriptional dissection of the petty spurge (*Euphorbia peplus* L.) reproductive structure

**DOI:** 10.1101/2024.05.06.592779

**Authors:** Arielle Rose Johnson, Ashley Bao, Margaret Hannah Frank

## Abstract

The unique reproductive structure of *Euphorbia* species, the cyathium, is an inflorescence that resembles a single complete flower. This structure has not yet been investigated using transcriptomics at a genomic scale. Enabled by the petty spurge (*Euphorbia peplus* L.) genome and guided by the ABCDE model of floral development, we dissected petty spurge cyathia and carried out a transcriptomic analysis of the different organs. We also constructed gene phylogenies and performed dN/dS analysis on select floral genes. Unlike in model species in the Asteraceae, which also have pseudanthia (false flowers), we did not find evidence for lineage-specific duplications of E class genes in *Euphorbia*. Rather, our transcriptomic and genomic analyses indicate that SEP1 paralogs have distinct expression patterns within the cyathium. *E. peplus* filiform structures (sterile organs within the cyathium) show upregulation of B and E class genes and transcriptomic signatures of heterochromatin formation, consistent with some form of floral identity and potentially consistent with their being reduced flowers in an inflorescence. The gene *CRABS CLAW* (*CRC*), which is involved in nectary development in both arabidopsis and petunia, is not upregulated in *E. peplus* nectaries, indicating an alternative nectary development pathway in *Euphorbia.* Finally, *Euphorbia* homologs for the inflorescence/floral meristem genes *UFO* and *LFY* and the B class genes *AP3* and *PI* have highly diverged sequences relative to other Euphorbiaceae species.
