## Supplementary material for "A transcriptional dissection of the petty spurge (*Euphorbia peplus* L.) reproductive structure": All Supplemental Files: Supplementary File 1-- Sequence statistics.xlsx

### Sheet: raw_data
file	format	type	num_seqs	sum_len	min_len	avg_len	max_len
13744_32540_180588_HKW77BGXN_SoyTomEuph_C06_G6_AAGACA_R1.fastq.gz	FASTQ	DNA	4511192	387962512	86	86	86
13744_32540_180589_HKW77BGXN_SoyTomEuph_D06_A4_ACAGAT_R1.fastq.gz	FASTQ	DNA	4130548	355227128	86	86	86
13744_32540_180590_HKW77BGXN_SoyTomEuph_E06_A6_TAGGCT_R1.fastq.gz	FASTQ	DNA	5130498	441222828	86	86	86
13744_32540_180591_HKW77BGXN_SoyTomEuph_F06_BLANK_CTCCAT_R1.fastq.gz	FASTQ	DNA	23824	2048864	86	86	86
13744_32540_180592_HKW77BGXN_SoyTomEuph_G06_SP6_GCATGG_R1.fastq.gz	FASTQ	DNA	4758593	409238998	86	86	86
13744_32540_180593_HKW77BGXN_SoyTomEuph_H06_A2_AATAGC_R1.fastq.gz	FASTQ	DNA	5307716	456463576	86	86	86
13744_32540_180594_HKW77BGXN_SoyTomEuph_A07_G4_GTGCCA_R1.fastq.gz	FASTQ	DNA	7032735	604815210	86	86	86
13744_32540_180595_HKW77BGXN_SoyTomEuph_B07_LP2_TCGAGG_R1.fastq.gz	FASTQ	DNA	4345903	373747658	86	86	86
13744_32540_180596_HKW77BGXN_SoyTomEuph_C07_LP4_CACTAA_R1.fastq.gz	FASTQ	DNA	9052147	778484642	86	86	86
13744_32540_180597_HKW77BGXN_SoyTomEuph_D07_P6_GGTATA_R1.fastq.gz	FASTQ	DNA	840389	72273454	86	86	86
13744_32540_180598_HKW77BGXN_SoyTomEuph_E07_S4_CGCCTG_R1.fastq.gz	FASTQ	DNA	6465866	556064476	86	86	86
13744_32540_180599_HKW77BGXN_SoyTomEuph_F07_TA1_AATGAA_R1.fastq.gz	FASTQ	DNA	766949	65957614	86	86	86
13744_32540_180600_HKW77BGXN_SoyTomEuph_G07_TA4_ACAACG_R1.fastq.gz	FASTQ	DNA	1013134	87129524	86	86	86
13744_32540_180601_HKW77BGXN_SoyTomEuph_H07_SP7_ATATCC_R1.fastq.gz	FASTQ	DNA	546761	47021446	86	86	86
13744_32540_180602_HKW77BGXN_SoyTomEuph_A08_SP5_AGTACT_R1.fastq.gz	FASTQ	DNA	5291623	455079578	86	86	86
13744_32540_180603_HKW77BGXN_SoyTomEuph_B08_SP4_ATAAGA_R1.fastq.gz	FASTQ	DNA	5377786	462489596	86	86	86
13744_32540_180604_HKW77BGXN_SoyTomEuph_C08_SP2_GGTGAG_R1.fastq.gz	FASTQ	DNA	691252	59447672	86	86	86
13744_32540_180605_HKW77BGXN_SoyTomEuph_D08_G2_TTCCGC_R1.fastq.gz	FASTQ	DNA	6788108	583777288	86	86	86
13744_32540_180606_HKW77BGXN_SoyTomEuph_E08_B4_GAAGTG_R1.fastq.gz	FASTQ	DNA	3909102	336182772	86	86	86
13744_32540_180607_HKW77BGXN_SoyTomEuph_F08_P4_CAATGC_R1.fastq.gz	FASTQ	DNA	263974	22701764	86	86	86
13744_32540_180608_HKW77BGXN_SoyTomEuph_G08_P2_ACGTCT_R1.fastq.gz	FASTQ	DNA	60225	5179350	86	86	86
13744_32540_180609_HKW77BGXN_SoyTomEuph_H08_G7_CAGGAC_R1.fastq.gz	FASTQ	DNA	5313368	456949648	86	86	86
13744_32540_180610_HKW77BGXN_SoyTomEuph_A09_LP6_AAGCTC_R1.fastq.gz	FASTQ	DNA	5381406	462800916	86	86	86
13744_32540_180611_HKW77BGXN_SoyTomEuph_B09_N5_GACGAT_R1.fastq.gz	FASTQ	DNA	5548678	477186308	86	86	86
13744_32540_180612_HKW77BGXN_SoyTomEuph_C09_TG4_TCGTTC_R1.fastq.gz	FASTQ	DNA	5234972	450207592	86	86	86
13744_32540_180613_HKW77BGXN_SoyTomEuph_D09_S2_CCAATT_R1.fastq.gz	FASTQ	DNA	5710637	491114782	86	86	86
13744_32540_180614_HKW77BGXN_SoyTomEuph_E09_TG1_AGTTGA_R1.fastq.gz	FASTQ	DNA	17302291	1487997026	86	86	86
13744_32540_180615_HKW77BGXN_SoyTomEuph_F09_N4_AACCGA_R1.fastq.gz	FASTQ	DNA	3280640	282135040	86	86	86
13744_32540_180616_HKW77BGXN_SoyTomEuph_G09_S5_CAGATG_R1.fastq.gz	FASTQ	DNA	8639627	743007922	86	86	86
13744_32540_180617_HKW77BGXN_SoyTomEuph_H09_B5_GTAGAA_R1.fastq.gz	FASTQ	DNA	390532	33585752	86	86	86
13744_32540_180618_HKW77BGXN_SoyTomEuph_A10_LP5_GACATC_R1.fastq.gz	FASTQ	DNA	2023180	173993480	86	86	86
13744_32540_180619_HKW77BGXN_SoyTomEuph_B10_A5_CGATCT_R1.fastq.gz	FASTQ	DNA	1225790	105417940	86	86	86
13744_32540_180620_HKW77BGXN_SoyTomEuph_C10_TG2_CGTCGC_R1.fastq.gz	FASTQ	DNA	6047983	520126538	86	86	86
13744_32540_180621_HKW77BGXN_SoyTomEuph_D10_TG3_ATGGCG_R1.fastq.gz	FASTQ	DNA	6514820	560274520	86	86	86
13744_32540_180622_HKW77BGXN_SoyTomEuph_E10_TA3_ATTGGT_R1.fastq.gz	FASTQ	DNA	4394137	377895782	86	86	86
13744_32540_180623_HKW77BGXN_SoyTomEuph_F10_TA2_GCCACA_R1.fastq.gz	FASTQ	DNA	1072313	92218918	86	86	86
13744_32540_180624_HKW77BGXN_SoyTomEuph_G10_N6_CATCTA_R1.fastq.gz	FASTQ	DNA	9781846	841238756	86	86	86
13744_32540_180625_HKW77BGXN_SoyTomEuph_H10_B2_AACAAG_R1.fastq.gz	FASTQ	DNA	3956943	340297098	86	86	86
13744_32540_180626_HKW77BGXN_SoyTomEuph_A11_P7_GCAGCC_R1.fastq.gz	FASTQ	DNA	992758	85377188	86	86	86
13744_32540_180627_HKW77BGXN_SoyTomEuph_B11_P5_ACTCTT_R1.fastq.gz	FASTQ	DNA	1361819	117116434	86	86	86
13744_32540_180628_HKW77BGXN_SoyTomEuph_C11_N2_TGCTAT_R1.fastq.gz	FASTQ	DNA	6797649	584597814	86	86	86
13744_32540_180629_HKW77BGXN_SoyTomEuph_D11_G5_AAGTGG_R1.fastq.gz	FASTQ	DNA	476993	41021398	86	86	86
13744_32540_180630_HKW77BGXN_SoyTomEuph_E11_S7_CTCATA_R1.fastq.gz	FASTQ	DNA	717097	61670342	86	86	86

### Sheet: trimmed_data
file	format	type	num_seqs	sum_len	min_len	avg_len	max_len
cyathium_A2.fq	FASTQ	DNA	5015114	417529361	50	83.3	86
cyathium_A4.fq	FASTQ	DNA	3903585	326269458	50	83.6	86
cyathium_A5.fq	FASTQ	DNA	1156112	95211319	50	82.4	86
cyathium_A6.fq	FASTQ	DNA	4768268	393241281	50	82.5	86
cyathium_B2.fq	FASTQ	DNA	3253467	247615981	50	76.1	86
cyathium_B4.fq	FASTQ	DNA	3679393	305419859	50	83	86
cyathium_B5.fq	FASTQ	DNA	339376	27107978	50	79.9	86
cyathium_BLANK.fq	FASTQ	DNA	16585	1348481	50	81.3	86
cyathium_G2.fq	FASTQ	DNA	6467447	543618825	50	84.1	86
cyathium_G4.fq	FASTQ	DNA	6576578	544097912	50	82.7	86
cyathium_G5.fq	FASTQ	DNA	327211	24628578	50	75.3	86
cyathium_G6.fq	FASTQ	DNA	4116389	336680444	50	81.8	86
cyathium_G7.fq	FASTQ	DNA	5011656	417682999	50	83.3	86
cyathium_LP2.fq	FASTQ	DNA	3042764	229488667	50	75.4	86
cyathium_LP4.fq	FASTQ	DNA	7505421	574178142	50	76.5	86
cyathium_LP5.fq	FASTQ	DNA	1632168	122959518	50	75.3	86
cyathium_LP6.fq	FASTQ	DNA	4806784	388276608	50	80.8	86
cyathium_N2.fq	FASTQ	DNA	5743276	442750765	50	77.1	86
cyathium_N4.fq	FASTQ	DNA	3000427	246532006	50	82.2	86
cyathium_N5.fq	FASTQ	DNA	5281548	443691365	50	84	86
cyathium_N6.fq	FASTQ	DNA	8604401	692535622	50	80.5	86
cyathium_P2.fq	FASTQ	DNA	29887	2021913	50	67.7	86
cyathium_P4.fq	FASTQ	DNA	82808	5588155	50	67.5	86
cyathium_P5.fq	FASTQ	DNA	983212	72242021	50	73.5	86
cyathium_P6.fq	FASTQ	DNA	645518	46472454	50	72	86
cyathium_P7.fq	FASTQ	DNA	268340	17811337	50	66.4	86
cyathium_S2.fq	FASTQ	DNA	4732355	357480100	50	75.5	86
cyathium_S4.fq	FASTQ	DNA	6066961	506235354	50	83.4	86
cyathium_S5.fq	FASTQ	DNA	7666574	611283041	50	79.7	86
cyathium_S7.fq	FASTQ	DNA	537136	40184473	50	74.8	86
cyathium_SP2.fq	FASTQ	DNA	501315	35102681	50	70	86
cyathium_SP4.fq	FASTQ	DNA	4947660	414061275	50	83.7	86
cyathium_SP5.fq	FASTQ	DNA	4935559	412267160	50	83.5	86
cyathium_SP6.fq	FASTQ	DNA	3922057	314016708	50	80.1	86
cyathium_SP7.fq	FASTQ	DNA	500593	41766261	50	83.4	86
cyathium_TA1.fq	FASTQ	DNA	260614	20037246	50	76.9	86
cyathium_TA2.fq	FASTQ	DNA	883465	68966745	50	78.1	86
cyathium_TA3.fq	FASTQ	DNA	3306491	259966591	50	78.6	86
cyathium_TA4.fq	FASTQ	DNA	697656	46000269	50	65.9	86
cyathium_TG1.fq	FASTQ	DNA	14185947	1125003450	50	79.3	86
cyathium_TG2.fq	FASTQ	DNA	5604354	464301826	50	82.8	86
cyathium_TG3.fq	FASTQ	DNA	6169088	519666968	50	84.2	86
cyathium_TG4.fq	FASTQ	DNA	4835210	396132881	50	81.9	86
