## Supplementary material for "A transcriptional dissection of the petty spurge (*Euphorbia peplus* L.) reproductive structure": All Supplemental Files: Supplementary File 3-- Gene names.xlsx

### Sheet: E_peplus_floral_genes
gene_name	gene_ID	class
AP3_1	Ep_chr8_g24863	B
AP3_2	Ep_chr8_g24861	B
AP3_3	Ep_chr8_g24862	B
AG	Ep_chr4_g09342	C
AGL6	Ep_chr2_g05426	E
AP1_1	Ep_chr2_g04448	A
AP1_2	Ep_chr6_g17595	A
AP2	Ep_chr5_g13261	A
CRC	Ep_chr2_g04453	other
FT_1	Ep_chr8_g25489	other
FT_2	Ep_chr6_g20489	other
FUL	Ep_chr6_g18041	other
LFY_1	Ep_chr6_g18113	other
LFY_2	Ep_chr6_g18114	other
PI_1	Ep_chr8_g25689	B
PI_2	Ep_chr8_g25690	B
SEP1_1	Ep_chr3_g07686	E
SEP1_2	Ep_chr6_g17596	E
SEP1_3	Ep_chr2_g04449	E
SEP3	Ep_chr6_g20383	E
SHP1/2	Ep_chr3_g07062	D
SOC1_1	Ep_chr2_g05427	other
SOC1_2	Ep_chr3_g08249	other
STK	Ep_chr8_g26062	D
TFL1	Ep_chr7_g23231	other
UFO	Ep_chr5_g15199	other

### Sheet: AG_orthologs
Gene ID	Gene name in figures
Glyma.13G223300.1	G. max AG_1
Glyma.15G088600.1	G. max AG_2
Casp22688.t1	E. lathyris AG
Ep_chr4_g09342.t1	E. peplus AG
KAF2314627.1	H. brasiliensis AG
Manes.17G062000.1	M. esculenta AG_1
Manes.15G115500.3	M. esculenta AG_2
XP_015576689.1	R. communis AG
Potri.011G075800.2	P. trichocarpa AG_1
Potri.004G064300.3	P. trichocarpa AG_2
AT4G18960.1	A. thaliana AG

### Sheet: AP1-CAL_orthologs
Gene ID	Gene name in figures
Glyma.01G064200.1	G. max AP1_1
Glyma.02G121600.1	G. max AP1_2
Glyma.08G269800.1	G. max AP1_3
Glyma.16G091300.1	G. max AP1_4
AT1G26310.1	A. thaliana CAL
AT1G69120.1	A. thaliana AP1
Potri.010G154100.1	P. trichocarpa AP1_1
Potri.008G098500.1	P. trichocarpa AP1_2
Casp01547.t1	E. lathyris AP1_1
Ep_chr2_g04448.t1	E. peplus AP1_1
XP_002512051.2	R. communis AP1_1
Manes.01G025600.2	M. esculenta AP1_1
Manes.05G111900.1	M. esculenta AP1_2
KAF2298949.1	H. brasiliensis AP1_1
Potri.017G099800.1	P. trichocarpa AP1_3
Potri.004G115400.1	P. trichocarpa AP1_4
XP_002525917.2	R. communis AP1_2
Manes.01G103200.1	M. esculenta AP1_3
KAF2299252.1	H. brasiliensis AP1_2
Manes.02G059300.1	M. esculenta AP1_4
KAF2313700.1	H. brasiliensis AP1_3
KAF2291016.1	H. brasiliensis AP1_4
AT3G30260.1	A. thaliana AGL79
Glyma.06G205800.1	G. max AP1_5
Glyma.04G159300.1	G. max AP1_6
Glyma.17G081200.1	G. max AP1_7
Glyma.05G018800.1	G. max AP1_8
AT5G60910.1	A. thaliana AGL8
Potri.012G062300.1	P. trichocarpa AP1_5
Casp08431.t1	E. lathyris AP1_2
Ep_chr6_g17595.t1	E. peplus AP1_2
Manes.14G088500.2	M. esculenta AP1_5
KAF2312883.1	H. brasiliensis AP1_5
Manes.06G081800.1	M. esculenta AP1_6

### Sheet: AP3_orthologs
Gene ID	Gene name in figures
Potri.005G118000.2	P. trichocarpa AP3_1
Potri.007G017000.1	P. trichocarpa AP3_2
Potri.002G028400.1	P. trichocarpa AP3_3
Glyma.04G027200.1	G. max AP3_1
Glyma.06G027200.1	G. max AP3_2
AT3G54340.1	A. thaliana AP3
Manes.05G153000.1	M. esculenta AP3_1
KAF2310046.1	H. brasiliensis AP3_1
XP_002510472.2	R. communis AP3_1
Glyma.01G169600.1	G. max AP3_3
Glyma.11G073700.5	G. max AP3_4
XP_002533305.2	R. communis AP3_2
KAF2312359.1	H. brasiliensis AP3_2
Manes.01G141900.1	M. esculenta AP3_2
Manes.02G100400.1	M. esculenta AP3_3
KAF2290821.1	H. brasiliensis AP3_3
Casp07377.t1	E. lathyris AP3_1
Casp07378.t1	E. lathyris AP3_2
Ep_chr8_g24863.t1	E. peplus AP3_1
Casp07379.t1	E. lathyris AP3_3
Casp10977.t1	E. lathyris AP3_4
Ep_chr8_g24861.t1	E. peplus AP3_2
Ep_chr8_g24862.t1	E. peplus AP3_3

### Sheet: LFY_orthologs
Gene ID	Gene name in figures
Ep_chr6_g18113.t1	E. peplus LFY_1
Ep_chr6_g18114.t1	E. peplus LFY_2
Casp09317.t1	E. lathyris LFY
Glyma.06G163600.1	G. max LFY
AT5G61850.2	A. thaliana LFY
XP_002511083.1	R. communis LFY
Potri.015G106900.1	P. trichocarpa LFY
Manes.14G044200.1	M. esculenta LFY_1
Manes.06G127100.1	M. esculenta LFY_2
KAF2312793.1	H. brasiliensis LFY

### Sheet: PHYA_orthologs
Gene ID	Gene name in figures
Potri.013G000300.2	P. trichocarpa PHYA
KAF2324094.1	H. brasiliensis PHYA_1
Manes.09G182500.1	M. esculenta PHYA
KAF2307360.1	H. brasiliensis PHYA_2
XP_002512596.1	R. communis PHYA
Casp30444.t1	E. lathyris PHYA
Ep_chr4_g08890.t1	E. peplus PHYA
Glyma.20G090000.3	G. max PHYA_1
Glyma.10G141400.1	G. max PHYA_2
Glyma.19G224200.1	G. max PHYA_3
AT1G09570.3	A. thaliana PHYA

### Sheet: PI_orthologs
Gene ID	Gene name in figures
Ep_chr8_g25689.t1	E. peplus PI_1
Casp33119.t1	E. lathyris PI_1
Casp33120.t1	E. lathyris PI_2
Ep_chr8_g25690.t1	E. peplus PI_2
Potri.005G182200.1	P. trichocarpa PI_1
Potri.002G079000.1	P. trichocarpa PI_2
Glyma.06G117600.1	G. max PI_1
Glyma.04G245500.2	G. max PI_2
Glyma.14G155100.1	G. max PI_3
Glyma.13G034100.2	G. max PI_4
AT5G20240.1	A. thaliana PI
Manes.02G168500.1	M. esculenta PI_1
KAF2291335.1	H. brasiliensis PI_1
Manes.18G082400.3	M. esculenta PI_2
KAF2296683.1	H. brasiliensis PI_2
XP_002520308.1	R. communis PI

### Sheet: SEP1_orthologs
Gene ID	Gene name in figures
Potri.017G099700.2	P. trichocarpa SEP1_1
Potri.004G115500.7	P. trichocarpa SEP1_2
Casp07062.t1	E. lathyris SEP1_1
Ep_chr3_g07686.t1	E. peplus SEP1_1
KAF2313699.1	H. brasiliensis SEP1_1
Manes.02G059200.2	M. esculenta SEP1_1
Manes.01G103100.2	M. esculenta SEP1_2
KAF2299250.1	H. brasiliensis SEP1_2
XP_002525916.2	R. communis SEP1_1
Glyma.18G273500.1	G. max SEP1_1
Glyma.08G250700.1	G. max SEP1_2
Glyma.13G052700.1	G. max SEP1_3
Glyma.19G034500.1	G. max SEP1_4
KAF2282965.1	H. brasiliensis SEP1_3
Manes.14G088400.1	M. esculenta SEP1_3
KAF2312882.1	H. brasiliensis SEP1_4
Manes.06G081900.2	M. esculenta SEP1_4
Ep_chr6_g17596.t1	E. peplus SEP1_2
Casp08433.t1	E. lathyris SEP1_2
Glyma.05G018900.1	G. max SEP1_5
Glyma.17G080900.1	G. max SEP1_6
AT2G03710.1	A. thaliana SEP1_1
Casp01545.t1	E. lathyris SEP1_3
Ep_chr2_g04449.t1	E. peplus SEP1_3
XP_015583405.1	R. communis SEP1_2
Manes.05G111950.1	M. esculenta SEP1_5
KAF2298953.1	H. brasiliensis SEP1_5
KAF2298928.1	H. brasiliensis SEP1_6
Manes.01G025700.1	M. esculenta SEP1_6
Potri.008G098400.2	P. trichocarpa SEP1_3
Glyma.01G064100.1	G. max SEP1_7
Glyma.02G121500.1	G. max SEP1_8
AT5G15800.2	A. thaliana SEP1_2
AT3G02310.1	A. thaliana SEP1_3

### Sheet: SEP3_orthologs
Gene ID	Gene name in figures
Potri.003G169600.1	P. trichocarpa SEP3_1
Potri.001G058400.1	P. trichocarpa SEP3_2
XP_015572264.1	R. communis SEP3
KAF2286473.1	H. brasiliensis SEP3_1
Manes.12G009200.2	M. esculenta SEP3_1
KAF2292906.1	H. brasiliensis SEP3_2
KAF2292923.1	H. brasiliensis SEP3_3
Manes.13G009600.2	M. esculenta SEP3_2
Casp18261.t1	E. lathyris SEP3
Ep_chr6_g20383.t1	E. peplus SEP3
Glyma.18G004700.4	G. max SEP3_1
Glyma.11G252300.1	G. max SEP3_2
Glyma.05G148800.1	G. max SEP3_3
Glyma.08G105500.1	G. max SEP3_4
AT1G24260.2	A. thaliana SEP3

### Sheet: UFO_orthologs
Gene ID	Gene name in figures
Casp07302.t1	E. lathyris UFO_1
Casp07298.t1	E. lathyris UFO_2
Ep_chr5_g15199.t1	E. peplus UFO
XP_048229216.1	R. communis UFO
Potri.003G074100.1	P. trichocarpa UFO_1
Potri.001G160900.1	P. trichocarpa UFO_2
Glyma.05G134000.1	G. max UFO_1
Glyma.08G088700.1	G. max UFO_2
AT1G30950.1	A. thaliana UFO
KAF2292133.1	H. brasiliensis UFO
Manes.13G079162.1	M. esculenta UFO
