## Supplementary material for "A transcriptional dissection of the petty spurge (*Euphorbia peplus* L.) reproductive structure": All Supplemental Files: Supplementary File 8-- Positive selection sites.xlsx

### Sheet: AG_BEB
Bayes Empirical Bayes (BEB) analysis (Yang, Wong & Nielsen 2005. Mol. Biol. Evol. 22:1107-1118)
Positive sites for foreground lineages Prob(w>1):
92 S 0.811
121 T 0.699
122 H 0.734
144 S 0.619

### Sheet: AP1_BEB
Bayes Empirical Bayes (BEB) analysis (Yang, Wong & Nielsen 2005. Mol. Biol. Evol. 22:1107-1118)
Positive sites for foreground lineages Prob(w>1):
124 Q 0.898
146 H 0.795
148 S 1.000**
162 Q 0.562
167 S 0.868

### Sheet: AP3_BEB
Bayes Empirical Bayes (BEB) analysis (Yang, Wong & Nielsen 2005. Mol. Biol. Evol. 22:1107-1118)
Positive sites for foreground lineages Prob(w>1):
7 E 0.975*
8 I 0.846
26 N 0.985*
29 F 0.904
33 Q 0.538
37 V 0.668
42 K 0.505
48 F 0.985*
50 N 0.716
58 I 0.990**
64 T 0.932
74 T 0.821
76 G 0.944
77 I 0.996**
102 R 0.699
136 R 0.995**
137 D 0.577
138 R 0.998**
140 Y 0.649
141 H 0.566
142 V 0.823
145 T 0.977*
147 T 0.931
150 C 0.513
155 K 0.651
156 N 0.918
158 E 0.985*
159 E 0.961*
160 R 0.760
162 G 0.711
163 D 0.817
165 L 0.592
167 E 0.999**
169 E 0.788
182 N 0.675
186 E 0.976*
187 S 0.910
192 A 0.528
193 N 1.000**
195 A 0.724
199 Y 0.940
200 A 0.698
209 P 0.538
210 H 0.615
214 G 0.558
215 F 0.584
220 L 0.671

### Sheet: LFY_BEB
Bayes Empirical Bayes (BEB) analysis (Yang, Wong & Nielsen 2005. Mol. Biol. Evol. 22:1107-1118)
Positive sites for foreground lineages Prob(w>1):
5 G 0.566
9 G 0.555
20 Q 0.772
24 - 0.762
27 - 0.503
31 P 0.987*
40 A 0.791
41 A 0.778
43 G 0.595
50 E 0.999**
54 G 0.524
55 P 0.628
58 I 0.667
60 F 0.647
63 A 0.571
89 N 0.546
90 S 0.624
92 S 0.746
95 F 0.751
100 L 0.986*
101 V 0.701
102 G 0.687
104 R 0.980*
107 I 0.984*
109 A 0.653
114 E 0.581
117 R 0.746
119 Q 0.976*
120 E 0.987*
122 E 0.974*
128 L 0.502
129 L 0.955*
133 S 0.574
134 T 0.977*
137 L 0.748
140 L 0.772
149 P 0.989*
153 Q 0.939
158 G 0.576
159 N 0.651
166 D 0.967*
174 K 0.970*
175 Q 0.568
178 R 0.684
186 V 0.625
196 D 0.550
199 N 0.980*
200 G 0.866
201 G 1.000**
202 G 0.988*
203 G 0.887
205 E 0.966*
235 Y 0.729
237 Q 0.583
240 E 0.550
241 F 0.749
251 D 0.907
252 R 0.712
254 E 0.972*
258 T 0.985*
263 Q 0.607
269 K 0.984*
270 K 0.998**
271 S 0.622
274 S 0.611
275 Y 0.749
283 H 0.999**
296 E 0.963*
297 A 0.984*
300 A 0.672
301 L 0.934
303 R 0.991**
304 A 0.971*
305 F 0.751
306 K 0.696
310 E 0.800
311 N 0.991**
312 V 0.984*
314 S 0.695
316 R 0.876
337 V 0.616
339 N 0.999**
340 A 0.650
345 S 0.722
351 T 0.999**
352 K 0.611
362 N 0.690
363 N 0.999**
364 A 0.733
367 A 0.734
372 G 0.689
373 G 0.641
374 G 0.977*
375 D 0.620
377 L 0.742
378 R 0.985*

### Sheet: PHYA_BEB
Bayes Empirical Bayes (BEB) analysis (Yang, Wong & Nielsen 2005. Mol. Biol. Evol. 22:1107-1118)
Positive sites for foreground lineages Prob(w>1):
13 S 0.807
38 E 0.991**
125 G 0.883
138 S 0.600
307 F 0.744
433 S 0.846
461 S 0.735
499 G 0.758
563 L 0.847
656 E 0.609
720 E 0.803
947 D 0.870
982 S 0.908
991 N 0.849
1103 A 0.894

### Sheet: PI_BEB
Bayes Empirical Bayes (BEB) analysis (Yang, Wong & Nielsen 2005. Mol. Biol. Evol. 22:1107-1118)
Positive sites for foreground lineages Prob(w>1):
15 S 0.950
22 S 0.692
33 K 0.987*
36 T 0.890
37 V 0.995**
46 V 0.534
49 A 0.836
61 S 0.862
63 T 0.957*
75 S 0.923
76 G 0.988*
86 D 0.859
127 A 0.846
136 R 0.864
174 - 0.715
184 - 0.614
185 - 0.552
186 - 0.981*
187 - 0.951*
191 - 0.876
197 - 0.803
201 - 0.936

### Sheet: SEP1_BEB
Bayes Empirical Bayes (BEB) analysis (Yang, Wong & Nielsen 2005. Mol. Biol. Evol. 22:1107-1118)
Positive sites for foreground lineages Prob(w>1):
163 T 0.548
172 D 0.714

### Sheet: SEP3_BEB
Bayes Empirical Bayes (BEB) analysis (Yang, Wong & Nielsen 2005. Mol. Biol. Evol. 22:1107-1118)
Positive sites for foreground lineages Prob(w>1):
185 N 0.609

### Sheet: UFO_BEB
Bayes Empirical Bayes (BEB) analysis (Yang, Wong & Nielsen 2005. Mol. Biol. Evol. 22:1107-1118)
Positive sites for foreground lineages Prob(w>1):
63 C 0.529
90 W 0.721
95 K 0.786
192 I 0.646
328 V 0.640
