## Supplementary material for "A transcriptional dissection of the petty spurge (*Euphorbia peplus* L.) reproductive structure": All Supplemental Files: Supplementary File 9-- Motif search results.xlsx

### Sheet: Arabidopsis_LFY
motif_id	motif_alt_id	sequence_name	start	stop	strand	score	p-value	q-value	matched_sequence
RWCCAAYGGWCAAWR	MEME-1	AT1G69120_AP1	2827	2841	+	12.9	1.89e-05	0.165	GACCAGTGGTCCGTA
RWCCAAYGGWCAAWR	MEME-1	AT1G09570_PHYA	2480	2494	-	12.7429	2.12e-05	0.165	ATCCATTAGACATAG
RWCCAAYGGWCAAWR	MEME-1	AT5G20240_PI	2834	2848	+	12.2714	2.99e-05	0.165	GACCAGAGGTTAATT
RWCCAAYGGWCAAWR	MEME-1	AT4G18960_AG	672	686	-	12.0857	3.41e-05	0.165	GACCAAAAAACAATA
RWCCAAYGGWCAAWR	MEME-1	AT1G69120_AP1	2823	2837	-	12.0143	3.58e-05	0.165	GACCACTGGTCCTTC
RWCCAAYGGWCAAWR	MEME-1	AT3G54340_AP3	367	381	+	11.6857	4.47e-05	0.172	TACCAATAGTCCAAT
RWCCAAYGGWCAAWR	MEME-1	AT5G20240_PI	1183	1197	+	10.7857	7.93e-05	0.261	TTCCTCCGGTCAAAA
RWCCAAYGGWCAAWR	MEME-1	AT5G20240_PI	2173	2187	-	10.5429	9.2e-05	0.265	AACCATTAGACTTTA
# FIMO (Find Individual Motif Occurrences): Version 5.5.2 compiled on May 10 2023 at 16:18:12
# The format of this file is described at https://meme-suite.org/meme/doc/fimo-output-format.html.
# fimo RWCCAAYGGWCAAWR.meme genes_of_interest_3kb_upstream.fa

### Sheet: Arabidopsis_mLUBS
motif_id	motif_alt_id	sequence_name	start	stop	strand	score	p-value	q-value	matched_sequence
mLUBS_old_pfm_format		AT4G18960_AG	251	269	-	16.5612	1.26e-07	0.00342	GGATACATTATATTACCTA
mLUBS_old_pfm_format		AT5G20240_PI	2201	2219	-	11	7.25e-05	0.986	AGGAGCAGTGTAATTACCA
# FIMO (Find Individual Motif Occurrences): Version 5.5.2 compiled on May 10 2023 at 16:18:12
# The format of this file is described at https://meme-suite.org/meme/doc/fimo-output-format.html.
# fimo mLUBS.meme genes_of_interest_3kb_upstream.fa

### Sheet: Arabidopsis_dLUBS
motif_id	motif_alt_id	sequence_name	start	stop	strand	score	p-value	q-value	matched_sequence
dLUBS_old_pfm_format		AT4G18960_AG	244	268	-	16.7653	6.05e-07	0.0141	GATACATTATATTACCTAGAATAAA
dLUBS_old_pfm_format		AT3G54340_AP3	2970	2994	-	15.0918	2.96e-06	0.0346	AAGACACTGTTTAAATCAACGGACA
dLUBS_old_pfm_format		AT1G09570_PHYA	2483	2507	-	14.0816	6.9e-06	0.0538	GCAACACAGTATCATCCATTAGACA
dLUBS_old_pfm_format		AT5G20240_PI	2176	2200	-	12.2245	2.76e-05	0.161	AAGACCTTGGTATAACCATTAGACT
dLUBS_old_pfm_format		AT1G69120_AP1	2826	2850	-	11.1531	5.64e-05	0.203	GTAACATTGTACGGACCACTGGTCC
dLUBS_old_pfm_format		AT3G54340_AP3	2509	2533	+	11.0408	6.06e-05	0.203	GATTCCTTCTTAAACCCTAGGGGTA
dLUBS_old_pfm_format		AT1G09570_PHYA	2471	2495	+	10.9796	6.3e-05	0.203	GGGCCATGACTATGTCTAATGGATG
dLUBS_old_pfm_format		AT3G54340_AP3	1622	1646	+	10.8265	6.94e-05	0.203	GATACTTCTATTTGTATTTTAGGTC
# FIMO (Find Individual Motif Occurrences): Version 5.5.2 compiled on May 10 2023 at 16:18:12
# The format of this file is described at https://meme-suite.org/meme/doc/fimo-output-format.html.
# fimo dLUBS.meme genes_of_interest_3kb_upstream.fa

### Sheet: Hevea_LFY
motif_id	motif_alt_id	sequence_name	start	stop	strand	score	p-value	q-value	matched_sequence
RWCCAAYGGWCAAWR	MEME-1	KAF2312359.1_AP3_2	36	50	+	14.3	6.05e-06	0.235	ACCCACCAGACAAAA
RWCCAAYGGWCAAWR	MEME-1	KAF2307360.1_PHYA_2	1594	1608	+	13.7	1.02e-05	0.235	ATCCAATGGTCTATT
RWCCAAYGGWCAAWR	MEME-1	KAF2296683.1_PI_2	346	360	-	12.8429	1.97e-05	0.235	GACCAATGGTTAAGA
RWCCAAYGGWCAAWR	MEME-1	KAF2310046.1_AP3_1	1762	1776	+	12.8	2.03e-05	0.235	AACCACTGGATATTA
RWCCAAYGGWCAAWR	MEME-1	KAF2296683.1_PI_2	350	364	+	12.6571	2.26e-05	0.235	AACCATTGGTCCTTT
RWCCAAYGGWCAAWR	MEME-1	KAF2314627.1_AG	1510	1524	-	11.9857	3.66e-05	0.317	AACCATTGATTAATA
RWCCAAYGGWCAAWR	MEME-1	KAF2324094.1_PHYA_1	975	989	-	11.1714	6.23e-05	0.463	GGCCATTGGATAATA
RWCCAAYGGWCAAWR	MEME-1	KAF2291335.1_PI_1	266	280	-	10.9571	7.13e-05	0.463	GACCAGTGGTTAAGA
RWCCAAYGGWCAAWR	MEME-1	KAF2307360.1_PHYA_2	742	756	+	10.5	9.45e-05	0.546	ACCCGATGAACAATA
# FIMO (Find Individual Motif Occurrences): Version 5.5.2 compiled on May 10 2023 at 16:18:12
# The format of this file is described at https://meme-suite.org/meme/doc/fimo-output-format.html.
# fimo RWCCAAYGGWCAAWR.meme genes_of_interest_3kb_upstream.fa

### Sheet: Hevea_mLUBS
motif_id	motif_alt_id	sequence_name	start	stop	strand	score	p-value	q-value	matched_sequence
mLUBS_old_pfm_format		KAF2314627.1_AG	2659	2677	-	13.7347	5.96e-06	0.343	GAGAGCATTTAATTAACTA
mLUBS_old_pfm_format		KAF2314627.1_AG	793	811	-	13.2245	1.02e-05	0.343	GGGTGCATATTTGTACCCA
mLUBS_old_pfm_format		KAF2291335.1_PI_1	775	793	-	12.6122	1.84e-05	0.415	GAATTCATTGTAGTATCTA
mLUBS_old_pfm_format		KAF2314627.1_AG	912	930	-	12.1122	2.9e-05	0.49	TAATGCACTCATTTGTACG
mLUBS_old_pfm_format		KAF2312883.1_AP1-CAL_5	1603	1621	+	11.5714	4.6e-05	0.621	AAACacattgtaatattca
mLUBS_old_pfm_format		KAF2291335.1_PI_1	2349	2367	+	11.2041	6.18e-05	0.641	GGCTACagcttattattta
mLUBS_old_pfm_format		KAF2290821.1_AP3_3	2113	2131	+	11.1122	6.64e-05	0.641	AGgttcataattttatata
mLUBS_old_pfm_format		KAF2310046.1_AP3_1	540	558	+	10.7551	8.74e-05	0.641	agatccatcaataaaacca
mLUBS_old_pfm_format		KAF2314627.1_AG	2085	2103	+	10.7347	8.87e-05	0.641	gaaaacatatatatatata
mLUBS_old_pfm_format		KAF2290821.1_AP3_3	1375	1393	+	10.6429	9.5e-05	0.641	CGATTCACCGGTTAAACTG
# FIMO (Find Individual Motif Occurrences): Version 5.5.2 compiled on May 10 2023 at 16:18:12
# The format of this file is described at https://meme-suite.org/meme/doc/fimo-output-format.html.
# fimo mLUBS.meme genes_of_interest_3kb_upstream.fa

### Sheet: Hevea_dLUBS
motif_id	motif_alt_id	sequence_name	start	stop	strand	score	p-value	q-value	matched_sequence
dLUBS_old_pfm_format		KAF2312359.1_AP3_2	2574	2598	-	15.2959	2.47e-06	0.136	GGTGCATCAAAAAAACTTGTAGATT
dLUBS_old_pfm_format		KAF2314627.1_AG	1501	1525	+	14.4592	5.07e-06	0.14	ATTTCACTGTATTAATCAATGGTTA
dLUBS_old_pfm_format		KAF2290821.1_AP3_3	1376	1400	+	13.4592	1.12e-05	0.159	GATTCACCGGTTAAACTGTTGAGTC
dLUBS_old_pfm_format		KAF2290821.1_AP3_3	2941	2965	+	13.4286	1.15e-05	0.159	ATCTCATCATTTTGTCCAGTGTGTA
dLUBS_old_pfm_format		KAF2312359.1_AP3_2	35	59	-	13.1327	1.44e-05	0.159	ATCTCATCATTTTGTCTGGTGGGTA
dLUBS_old_pfm_format		KAF2314627.1_AG	905	929	-	12.3776	2.48e-05	0.187	AATGCACTCATTTGTACGAGAAATT
dLUBS_old_pfm_format		KAF2291335.1_PI_1	768	792	-	12.3163	2.59e-05	0.187	AATTCATTGTAGTATCTAGTATATG
dLUBS_old_pfm_format		KAF2291335.1_PI_1	737	761	+	12.1837	2.84e-05	0.187	AATTCTTCCTTTTGTACACTGTATA
dLUBS_old_pfm_format		KAF2314627.1_AG	2652	2676	-	12.0306	3.16e-05	0.187	AGAGCATTTAATTAACTAAAGTGGT
dLUBS_old_pfm_format		KAF2290821.1_AP3_3	1376	1400	-	11.9286	3.38e-05	0.187	GACTCAACAGTTTAACCGGTGAATC
dLUBS_old_pfm_format		KAF2310046.1_AP3_1	1761	1785	-	11.5612	4.33e-05	0.217	GCTTTATTGTAATATCCAGTGGTTT
dLUBS_old_pfm_format		KAF2296683.1_PI_2	337	361	+	11.3673	4.91e-05	0.226	ACTTCATCTTCTTAACCATTGGTCC
dLUBS_old_pfm_format		KAF2296683.1_PI_2	756	780	+	11	6.22e-05	0.264	AATTCTTGCTTTTGTACACTGAATA
dLUBS_old_pfm_format		KAF2291335.1_PI_1	257	281	+	10.8571	6.8e-05	0.268	GTTTCACGTTCTTAACCACTGGTCT
dLUBS_old_pfm_format		KAF2296683.1_PI_2	1653	1677	+	10.7449	7.3e-05	0.269	AATTCTCTCTTTTATCCATTAAGAT
# FIMO (Find Individual Motif Occurrences): Version 5.5.2 compiled on May 10 2023 at 16:18:12
# The format of this file is described at https://meme-suite.org/meme/doc/fimo-output-format.html.
# fimo dLUBS.meme genes_of_interest_3kb_upstream.fa

### Sheet: E_peplus_LFY
motif_id	motif_alt_id	sequence_name	start	stop	strand	score	p-value	q-value	matched_sequence
RWCCAAYGGWCAAWR	MEME-1	Ep_chr8_g25690_PI_2	877	891	+	18.6857	2.09e-08	0.000825	ATCCAATGGTCAAAA
RWCCAAYGGWCAAWR	MEME-1	Ep_chr8_g25690_PI_2	2696	2710	+	16.9714	3.35e-07	0.0066	ATCCAATGGTTAAAA
RWCCAAYGGWCAAWR	MEME-1	Ep_chr8_g25689_PI_1	2709	2723	+	16.1429	9.32e-07	0.0122	AACCAAAGGTTAATA
RWCCAAYGGWCAAWR	MEME-1	Ep_chr2_g04448_AP1-CAL_1	363	377	-	15.3	2.41e-06	0.0238	ACCCAATGGACACTA
RWCCAAYGGWCAAWR	MEME-1	Ep_chr8_g24861_AP3_2	1636	1650	+	14.7	4.22e-06	0.0333	AACCATTGGTCCAAC
RWCCAAYGGWCAAWR	MEME-1	Ep_chr2_g04448_AP1-CAL_1	367	381	+	14.1286	7.03e-06	0.0462	GTCCATTGGGTAATA
RWCCAAYGGWCAAWR	MEME-1	Ep_chr6_g17595_AP1-CAL_2	667	681	-	12.4	2.73e-05	0.136	TACCAATAGATAAAA
RWCCAAYGGWCAAWR	MEME-1	Ep_chr8_g25690_PI_2	1775	1789	+	12.3857	2.76e-05	0.136	AACCATTAGGTAATG
RWCCAAYGGWCAAWR	MEME-1	Ep_chr8_g25690_PI_2	873	887	-	11.3857	5.44e-05	0.238	GACCATTGGATATTT
RWCCAAYGGWCAAWR	MEME-1	Ep_chr2_g04448_AP1-CAL_1	2379	2393	-	10.8857	7.45e-05	0.279	AACCAAAAGTTTAAG
RWCCAAYGGWCAAWR	MEME-1	Ep_chr8_g24862_AP3_3	2068	2082	+	10.8143	7.79e-05	0.279	ATCCATAAGATAATT
RWCCAAYGGWCAAWR	MEME-1	Ep_chr8_g25690_PI_2	2501	2515	-	10.5286	9.29e-05	0.305	AACCATCAATCAAAT
# FIMO (Find Individual Motif Occurrences): Version 5.5.2 compiled on May 10 2023 at 16:18:12
# The format of this file is described at https://meme-suite.org/meme/doc/fimo-output-format.html.
# fimo RWCCAAYGGWCAAWR.meme genes_of_interest_3kb_upstream.fa

### Sheet: E_peplus_mLUBS
motif_id	motif_alt_id	sequence_name	start	stop	strand	score	p-value	q-value	matched_sequence
mLUBS_old_pfm_format		Ep_chr8_g25690_PI_2	2702	2720	-	12.8878	1.42e-05	0.249	TGTTTCACCGTTTTAACCA
mLUBS_old_pfm_format		Ep_chr8_g25689_PI_1	1137	1155	+	12.8776	1.43e-05	0.249	GGGTTCATTCAATTGTATG
mLUBS_old_pfm_format		Ep_chr8_g25689_PI_1	459	477	-	12.7959	1.55e-05	0.249	AGATGCATGAAATTACACG
mLUBS_old_pfm_format		Ep_chr8_g24862_AP3_3	1370	1388	-	11.6735	4.22e-05	0.325	AACAACATTTTATAATCCG
mLUBS_old_pfm_format		Ep_chr6_g17595_AP1-CAL_2	2750	2768	-	11.551	4.67e-05	0.325	CAATACATCCAATTAACTC
mLUBS_old_pfm_format		Ep_chr6_g17595_AP1-CAL_2	542	560	-	11.5408	4.71e-05	0.325	GAACACATACAAATACACA
mLUBS_old_pfm_format		Ep_chr8_g25690_PI_2	2383	2401	-	11.5408	4.71e-05	0.325	GGATCCATCCTTATTTCCA
mLUBS_old_pfm_format		Ep_chr8_g25690_PI_2	2714	2732	+	11.1327	6.54e-05	0.364	TGAAACACAACATAAACTA
mLUBS_old_pfm_format		Ep_chr4_g09342_AG	181	199	+	10.949	7.54e-05	0.364	AAAAACATTGATGTATATA
mLUBS_old_pfm_format		Ep_chr6_g17595_AP1-CAL_2	1349	1367	-	10.949	7.54e-05	0.364	GGAGACAGCCCAGAGCCCG
mLUBS_old_pfm_format		Ep_chr8_g25689_PI_1	2120	2138	-	10.602	9.79e-05	0.43	GAGTACACGGTATCATACA
# FIMO (Find Individual Motif Occurrences): Version 5.5.2 compiled on May 10 2023 at 16:18:12
# The format of this file is described at https://meme-suite.org/meme/doc/fimo-output-format.html.
# fimo mLUBS.meme genes_of_interest_3kb_upstream.fa

### Sheet: E_peplus_dLUBS
motif_id	motif_alt_id	sequence_name	start	stop	strand	score	p-value	q-value	matched_sequence
dLUBS_old_pfm_format		Ep_chr8_g25690_PI_2	2695	2719	-	17.7449	2.1e-07	0.00869	GTTTCACCGTTTTAACCATTGGATT
dLUBS_old_pfm_format		Ep_chr8_g25690_PI_2	876	900	-	16.1327	1.13e-06	0.0201	ATTTCACTGTTTTGACCATTGGATA
dLUBS_old_pfm_format		Ep_chr6_g17595_AP1-CAL_2	535	559	-	15.8673	1.46e-06	0.0201	AACACATACAAATACACAAAGGGTA
dLUBS_old_pfm_format		Ep_chr8_g25689_PI_1	2696	2720	+	14.9082	3.47e-06	0.0358	ACTACATCACAAAAACCAAAGGTTA
dLUBS_old_pfm_format		Ep_chr8_g25690_PI_2	2376	2400	-	14.5	4.9e-06	0.0405	GATCCATCCTTATTTCCATTGTGTA
dLUBS_old_pfm_format		Ep_chr8_g24861_AP3_2	1662	1686	+	13.6633	9.61e-06	0.0662	GGAACTTTGACATACCCAATAGGTT
dLUBS_old_pfm_format		Ep_chr6_g17595_AP1-CAL_2	2743	2767	-	11.8776	3.5e-05	0.207	AATACATCCAATTAACTCTAATTCT
dLUBS_old_pfm_format		Ep_chr8_g25690_PI_2	2715	2739	+	11.3163	5.08e-05	0.225	GAAACACAACATAAACTACCAAACC
dLUBS_old_pfm_format		Ep_chr8_g25689_PI_1	2805	2829	+	11.0714	5.94e-05	0.225	GAATCTGTCAATTACCTAAAATACA
dLUBS_old_pfm_format		Ep_chr8_g24861_AP3_2	1793	1817	+	10.9388	6.46e-05	0.225	GACACATGAGTTAACTTAGTAATTA
dLUBS_old_pfm_format		Ep_chr8_g24863_AP3_1	2499	2523	+	10.9388	6.46e-05	0.225	AAAGCAGGGCAAAAGCCAGTGAGCA
dLUBS_old_pfm_format		Ep_chr8_g25689_PI_1	1239	1263	-	10.8878	6.68e-05	0.225	AAAGCATTCTATTGTTTGGAGTAGA
dLUBS_old_pfm_format		Ep_chr8_g25689_PI_1	1561	1585	+	10.7959	7.07e-05	0.225	GGCCCAACCATGAATACAGTAGTTA
dLUBS_old_pfm_format		Ep_chr2_g04448_AP1-CAL_1	2044	2068	+	10.4796	8.6e-05	0.249	AGAACATAACATAACATATCGGAAC
dLUBS_old_pfm_format		Ep_chr8_g25690_PI_2	2364	2388	+	10.398	9.03e-05	0.249	ATTTCTTCCTTTTACACAATGGAAA
# FIMO (Find Individual Motif Occurrences): Version 5.5.2 compiled on May 10 2023 at 16:18:12
# The format of this file is described at https://meme-suite.org/meme/doc/fimo-output-format.html.
# fimo dLUBS.meme genes_of_interest_3kb_upstream.fa
